# *Looplook*: Integrating multiomics refinement and graph clustering for target assignment and functional inference of chromatin regulatory networks

**DOI:** 10.64898/2026.04.03.715516

**Authors:** Ying Zhang, Xingze Huang, Huayu Chen, Long Xie, Ye Chen, Liang Xu

## Abstract

Deciphering target genes regulated by cis-regulatory elements (CREs) is critical for translating genetic and epigenomic findings into clinically actionable insights. However, linking distal CREs to their cognate target genes remains a fundamental challenge due to the limited availability of computational tools for spatial annotation and the oversimplified assignments inherent to conventional topology-only strategies. A flexible framework that integrates 3D proximity with transcriptional output is urgently needed. To address these limitations, we develop *looplook*, an integrated computational framework that bridges 3D chromatin topology with functional genomics to enable accurate, flexible, and user-driven CRE–target gene assignment. *Looplook* provides four core capabilities: (1) robust consensus building for denoising and consolidating replicated or multi-source chromatin loops by employing connected component clustering; (2) bidirectional spatial annotation between 3D chromatin loops and diverse linear genomic features, offering optional graph-based high-order discovery and a linear fallback for gapless network resolution; (3) an expression- or chromatin-aware refinement algorithm that selectively retains functional loops; and (4) automated downstream functional profiling seamlessly integrated with customizable multi-track visualization. Through case studies of the FOSL2 and BRD4 cistromes in liposarcoma cells, we demonstrate that *looplook* outperforms conventional linear annotation methods by integrating chromatin interactions with expression data and chromatin profiles, offering a powerful and valuable framework for distilling experimental omics data into functionally interpretable high-order gene regulation networks. The *looplook* is freely available as an open-source R package, with source code and documentation hosted on GitHub, and will be distributed via the Bioconductor repository.

**Highlights:**

- *Looplook* is an integrative, end-to-end R package for spatial chromatin regulatory network reconstruction.
- *Looplook* supports multiomics integration for expression- and chromatin-aware refinement of target gene annotation, enabling precise linkage of cis-regulatory elements to their cognate target genes.
- *Looplook* distills raw physical chromatin topologies into biologically and/or clinically meaningful gene regulatory networks.
