## Supplementary Table S4 for "*Looplook*: Integrating multiomics refinement and graph clustering for target assignment and functional inference of chromatin regulatory networks"

### Sheet: Table S4
Table S4. Summary of datasets used in this study.
No.	Data origin	Sample or dataset	Assay	Condition	Replicate	Accession	Analytical role
1	This study	LPS141_ZBC_8H_RNA_Rep1	RNA-seq	ZBC-260, 200 nM, 8 h	1	GSA HRA HRA020868	ZBC-260 transcriptional response
2	This study	LPS141_ZBC_8H_RNA_Rep2	RNA-seq	ZBC-260, 200 nM, 8 h	2	GSA HRA HRA020868	ZBC-260 transcriptional response
3	Published; GSA cross-listed	LPS141_DMSO_24h_rep1	RNA-seq	DMSO vehicle	1	GSE111252; GSM3027202; GSA HRA HRA020868	Control expression and ZBC-260/ARV-825 comparator
4	Published; GSA cross-listed	LPS141_DMSO_24h_rep2	RNA-seq	DMSO vehicle	2	GSE111252; GSM3027203; GSA HRA HRA020868	Control expression and ZBC-260/ARV-825 comparator
5	This study	LPS141_ATAC-seq	ATAC-seq	untreated	1	GSA HRA HRA020868; OMIX https://ngdc.cncb.ac.cn/omix/preview/OMGReZvCCm	Chromatin accessibility refinement and locus visualization
6	This study	LPS141_H3K27me3	ChIP-seq	H3K27me3; untreated	1	GSA HRA HRA020868; OMIX https://ngdc.cncb.ac.cn/omix/preview/OMGReZvCCm	Repressive-chromatin refinement
7	Published	LPS141_ARV825_24h_rep1	RNA-seq	ARV-825, 200 nM, 24 h	1	GSE111252; GSM3027206	Independent BET-degradation benchmark
8	Published	LPS141_ARV825_24h_rep2	RNA-seq	ARV-825, 200 nM, 24 h	2	GSE111252; GSM3027207	Independent BET-degradation benchmark
9	Published	LPS141_Input	ChIP-seq input	Untreated input chromatin	1	GSE111253; GSM3027214	Matched ChIP-seq input control
10	Published	LPS141_H3K27ac	ChIP-seq	H3K27ac; untreated	1	GSE111253; GSM3027215	Active-chromatin refinement and region of interest
11	Published	LPS141_H3K4me1	ChIP-seq	H3K4me1; untreated	1	GSE111253; GSM3027216	Enhancer-state refinement and signal-ratio analysis
12	Published	LPS141_H3K4me3	ChIP-seq	H3K4me3; untreated	1	GSE111253; GSM3027217	Promoter-state refinement and signal-ratio analysis
13	Published	LPS141_BRD4	ChIP-seq	BRD4; untreated	1	GSE111253; GSM3027221	BRD4 cistrome target assignment and benchmark
14	Published	LPS141_FOSL2	ChIP-seq	FOSL2; untreated	1	GSE111253; GSM3027222	FOSL2 cistrome target assignment and benchmark
15	Published	LPS141_HiChIP_rep1	H3K27ac HiChIP	untreated	1	GSE213300; GSM6836729	Three-dimensional chromatin-loop consensus
16	Published	LPS141_HiChIP_rep2	H3K27ac HiChIP	untreated	2	GSE213300; GSM6836730	Three-dimensional chromatin-loop consensus
