## Supplementary Table S5 for "*Looplook*: Integrating multiomics refinement and graph clustering for target assignment and functional inference of chromatin regulatory networks"

### Sheet: Notes
Table S5. Signal-density pairwise comparisons of looplook- and ChIPseeker-assigned target genes.
Signal-density analysis compares the treatment-response signal of target-gene sets assigned by looplook versus ChIPseeker in LPS141 cells. The response signal is defined as -log2(fold change); positive values indicate stronger downregulation after treatment.
Datasets (one sheet per dataset):
BRD4_ZBC-260 BRD4 targets, ZBC-260 (8 h) -> Fig. 4C
BRD4_ARV-825 BRD4 targets, ARV-825 (24 h) -> Supplementary analysis
FOSL2_ZBC-260 FOSL2 targets, ZBC-260 (8 h) -> Fig. 5C
FOSL2_AR-V825 FOSL2 targets, ARV-825 (24 h) -> Supplementary analysis
Each sheet contains 64 rows = 4 pipelines x 2 target scopes x 2 target-density settings x 4 comparisons. Only the 16 hop0 assignment modes of the primary benchmark are included (hop1 excluded).
Column definitions:
Set_A / Set_B : compared gene sets (Only_looplook, Only_ChIPseeker, Intersection, or Background).
N_A / N_B : number of genes in each set.
Med_A / Med_B : median response signal (-log2 fold change) of each set.
Med_Diff : Med_A - Med_B.
P : two-sided Mann-Whitney (Wilcoxon rank-sum) P value.
ES : rank-biserial correlation derived from the Wilcoxon rank-sum statistic.
ES_lo / ES_hi : 95% confidence interval of ES (2,000 stratified bootstrap replicates; bias-corrected and accelerated intervals).
FDR : Benjamini-Hochberg-adjusted P value.
Mode : assignment pipeline (Basic, E-refined, C-refined, I-refined).
scope1 : target scope (all = all loop-connected genes; promoter = promoter-linked genes only).
scope2 : target density (Strict = evidence-supported loop-anchor targets only; Filled = strict plus linear-fallback candidates).
Definition of compared sets:
Only_looplook : target genes assigned by looplook but not by ChIPseeker.
Only_ChIPseeker : target genes assigned by ChIPseeker (nearest-TSS, +/-5 kb) but not by looplook.
Intersection : genes assigned by both looplook and ChIPseeker.
Background : ranked genes outside the union of the looplook and ChIPseeker target sets (non-assigned control).
Statistical methods:
Effect size: rank-biserial correlation, rbc = 2U/(n1*n2) - 1, from the Mann-Whitney U statistic.
Confidence intervals: 2,000 stratified bootstrap replicates, BCa .
Multiple testing: Benjamini-Hochberg FDR across comparisons within each dataset.
Response signal: -log2(fold change) from DESeq2 differential expression (treated vs DMSO).
Notes:
ChIPseeker annotation: TxDb.Hsapiens.UCSC.hg38.knownGene, nearest gene within +/-5 kb of the TSS.
The complete ChIPseeker nearest-gene set was used as the comparator for every looplook mode.

### Sheet: BRD4_ZBC-260
Set_A	Set_B	N_A	N_B	Med_A	Med_B	Med_Diff	P	ES	ES_lo	ES_hi	FDR	Mode	scope1	scope2
Intersection	Background	4498	8465	0.232655	-0.275273	0.507929	2.32436e-74	0.193952	0.173557	0.214503	9.29744e-74	Basic	all	Strict
Intersection	Background	5876	8182	0.218547	-0.300124	0.518671	1.21386e-84	0.192121	0.173735	0.210761	4.85542e-84	Basic	all	Filled
Intersection	Background	4454	8467	0.236789	-0.275273	0.512062	1.31168e-74	0.194903	0.175781	0.215452	5.24673e-74	Basic	promoter	Strict
Intersection	Background	5878	8184	0.21763	-0.300124	0.517754	1.90386e-84	0.191864	0.173281	0.210298	7.61543e-84	Basic	promoter	Filled
Only_ChIPseeker	Background	2169	8465	0.0141467	-0.275273	0.28942	3.94085e-16	0.11194	0.086772	0.138268	5.25447e-16	Basic	all	Strict
Only_ChIPseeker	Background	791	8182	-0.214225	-0.300124	0.0858994	0.00716247	0.052651	0.012971	0.0915655	0.00716247	Basic	all	Filled
Only_ChIPseeker	Background	2213	8467	0.00699615	-0.275273	0.282269	2.99392e-16	0.11151	0.0860083	0.135045	3.9919e-16	Basic	promoter	Strict
Only_ChIPseeker	Background	789	8184	-0.214225	-0.300124	0.0858994	0.00624166	0.0537695	0.013106	0.0900461	0.00624166	Basic	promoter	Filled
Only_looplook	Only_ChIPseeker	3195	2169	0.105791	0.0141467	0.0916444	0.00508164	0.0412887	0.0115356	0.072825	0.00508164	Basic	all	Strict
Only_looplook	Background	3195	8465	0.105791	-0.275273	0.381064	9.04565e-37	0.151199	0.128403	0.17319	1.80913e-36	Basic	all	Strict
Only_looplook	Only_ChIPseeker	3478	791	0.129353	-0.214225	0.343578	4.66445e-08	0.121448	0.0736142	0.168645	6.21927e-08	Basic	all	Filled
Only_looplook	Background	3478	8182	0.129353	-0.300124	0.429478	3.60309e-46	0.166156	0.145005	0.188672	7.20619e-46	Basic	all	Filled
Only_looplook	Only_ChIPseeker	3193	2213	0.105791	0.00699615	0.0987949	0.00435771	0.0418919	0.0125616	0.0744598	0.00435771	Basic	promoter	Strict
Only_looplook	Background	3193	8467	0.105791	-0.275273	0.381064	1.02792e-36	0.151108	0.130312	0.17199	2.05584e-36	Basic	promoter	Strict
Only_looplook	Only_ChIPseeker	3476	789	0.129353	-0.214225	0.343578	6.17081e-08	0.120419	0.0709893	0.165436	8.22775e-08	Basic	promoter	Filled
Only_looplook	Background	3476	8184	0.129353	-0.300124	0.429478	4.14851e-46	0.166068	0.145926	0.188115	8.29702e-46	Basic	promoter	Filled
Intersection	Background	4427	8643	0.235838	-0.274349	0.510187	1.38512e-74	0.194576	0.17483	0.213715	5.54049e-74	C-refined	all	Strict
Intersection	Background	5816	8360	0.218547	-0.298949	0.517496	1.85337e-84	0.191629	0.173087	0.209736	7.41347e-84	C-refined	all	Filled
Intersection	Background	4386	8649	0.242073	-0.274564	0.516637	1.9657e-75	0.196293	0.176081	0.216112	7.8628e-75	C-refined	promoter	Strict
Intersection	Background	5820	8365	0.21763	-0.29916	0.51679	2.46815e-84	0.191421	0.173236	0.209474	9.87258e-84	C-refined	promoter	Filled
Only_ChIPseeker	Background	2240	8643	0.0146699	-0.274349	0.289019	1.3393e-16	0.112073	0.0871007	0.13564	1.78573e-16	C-refined	all	Strict
Only_ChIPseeker	Background	851	8360	-0.18392	-0.298949	0.11503	0.00163305	0.0611112	0.0225778	0.09867	0.00163305	C-refined	all	Filled
Only_ChIPseeker	Background	2281	8649	0.0141467	-0.274564	0.288711	2.25895e-16	0.110404	0.0858644	0.134029	3.01193e-16	C-refined	promoter	Strict
Only_ChIPseeker	Background	847	8365	-0.18392	-0.29916	0.11524	0.00120535	0.0631726	0.0260634	0.101873	0.00120535	C-refined	promoter	Filled
Only_looplook	Only_ChIPseeker	3017	2240	0.121355	0.0146699	0.106685	0.00137158	0.0482344	0.0179929	0.0812724	0.00137158	C-refined	all	Strict
Only_looplook	Background	3017	8643	0.121355	-0.274349	0.395705	7.63088e-39	0.158513	0.137268	0.179809	1.52618e-38	C-refined	all	Strict
Only_looplook	Only_ChIPseeker	3300	851	0.153526	-0.18392	0.337446	4.82327e-08	0.118397	0.0728051	0.164413	6.43102e-08	C-refined	all	Filled
Only_looplook	Background	3300	8360	0.153526	-0.298949	0.452475	2.06593e-48	0.172988	0.152844	0.19528	4.13186e-48	C-refined	all	Filled
Only_looplook	Only_ChIPseeker	3011	2281	0.122258	0.0141467	0.108112	0.000784252	0.0506751	0.0199375	0.0833953	0.000784252	C-refined	promoter	Strict
Only_looplook	Background	3011	8649	0.122258	-0.274564	0.396822	5.25218e-39	0.158965	0.136319	0.18076	1.05044e-38	C-refined	promoter	Strict
Only_looplook	Only_ChIPseeker	3295	847	0.156468	-0.18392	0.340388	6.45203e-08	0.117457	0.0731319	0.164336	8.60271e-08	C-refined	promoter	Filled
Only_looplook	Background	3295	8365	0.156468	-0.29916	0.455628	9.30413e-49	0.173713	0.151561	0.194006	1.86083e-48	C-refined	promoter	Filled
Intersection	Background	4301	8782	0.272663	-0.292366	0.56503	1.10609e-89	0.215399	0.196756	0.235668	4.42435e-89	E-refined	all	Strict
Intersection	Background	5536	8521	0.268453	-0.31392	0.582373	5.02622e-107	0.218705	0.200095	0.23744	2.01049e-106	E-refined	all	Filled
Intersection	Background	4258	8796	0.272051	-0.291849	0.5639	6.73777e-89	0.2151	0.19649	0.23536	2.69511e-88	E-refined	promoter	Strict
Intersection	Background	5533	8534	0.267551	-0.313257	0.580808	1.10107e-106	0.218319	0.200381	0.237353	4.40428e-106	E-refined	promoter	Filled
Only_ChIPseeker	Background	2366	8782	-0.0416754	-0.292366	0.250691	7.26882e-13	0.0946706	0.0703398	0.118163	9.69177e-13	E-refined	all	Strict
Only_ChIPseeker	Background	1131	8521	-0.364782	-0.31392	-0.0508625	0.663473	-0.00771008	-0.0415048	0.0284588	0.663473	E-refined	all	Filled
Only_ChIPseeker	Background	2409	8796	-0.0386698	-0.291849	0.253179	1.43947e-13	0.0969222	0.0735132	0.123268	1.91929e-13	E-refined	promoter	Strict
Only_ChIPseeker	Background	1134	8534	-0.360855	-0.313257	-0.0475986	0.634995	-0.00629797	-0.0396972	0.0299277	0.634995	E-refined	promoter	Filled
Only_looplook	Only_ChIPseeker	2878	2366	0.179633	-0.0416754	0.221309	4.11156e-10	0.0983939	0.0658496	0.130636	4.11156e-10	E-refined	all	Strict
Only_looplook	Background	2878	8782	0.179633	-0.292366	0.472	4.37465e-53	0.18963	0.167857	0.212056	8.7493e-53	E-refined	all	Strict
Only_looplook	Only_ChIPseeker	3139	1131	0.200231	-0.364782	0.565013	2.3716e-28	0.219887	0.17924	0.262576	3.16213e-28	E-refined	all	Filled
Only_looplook	Background	3139	8521	0.200231	-0.31392	0.51415	2.2088e-63	0.202099	0.18124	0.225196	4.41759e-63	E-refined	all	Filled
Only_looplook	Only_ChIPseeker	2864	2409	0.180929	-0.0386698	0.219599	8.78708e-10	0.0960756	0.0666294	0.129455	8.78708e-10	E-refined	promoter	Strict
Only_looplook	Background	2864	8796	0.180929	-0.291849	0.472778	5.20937e-53	0.1898	0.167648	0.212048	1.04187e-52	E-refined	promoter	Strict
Only_looplook	Only_ChIPseeker	3126	1134	0.200529	-0.360855	0.561385	5.89823e-28	0.218141	0.175812	0.258321	7.86431e-28	E-refined	promoter	Filled
Only_looplook	Background	3126	8534	0.200529	-0.313257	0.513786	2.88574e-63	0.202172	0.180012	0.223022	5.77148e-63	E-refined	promoter	Filled
Intersection	Background	4264	8869	0.27244	-0.290608	0.563048	2.06677e-88	0.214106	0.194967	0.234118	8.26709e-88	I-refined	all	Strict
Intersection	Background	5508	8608	0.267515	-0.310356	0.57787	1.22695e-105	0.217154	0.199092	0.235759	4.90778e-105	I-refined	all	Filled
Intersection	Background	4209	8893	0.272217	-0.290608	0.562825	1.55049e-88	0.21511	0.195855	0.234794	6.20195e-88	I-refined	promoter	Strict
Intersection	Background	5498	8631	0.267438	-0.310057	0.577496	1.25378e-105	0.217152	0.198789	0.235026	5.01513e-105	I-refined	promoter	Filled
Only_ChIPseeker	Background	2403	8869	-0.0349126	-0.290608	0.255695	2.72743e-13	0.095783	0.071649	0.119731	3.63658e-13	I-refined	all	Strict
Only_ChIPseeker	Background	1159	8608	-0.344267	-0.310356	-0.0339109	0.540089	-0.00181834	-0.0363606	0.0326178	0.540089	I-refined	all	Filled
Only_ChIPseeker	Background	2458	8893	-0.0338654	-0.290608	0.256742	8.48096e-14	0.0969783	0.0731282	0.121119	1.13079e-13	I-refined	promoter	Strict
Only_ChIPseeker	Background	1169	8631	-0.332014	-0.310057	-0.0219561	0.489377	0.000479304	-0.0360339	0.0330543	0.489377	I-refined	promoter	Filled
Only_looplook	Only_ChIPseeker	2791	2403	0.188189	-0.0349126	0.223101	5.05659e-10	0.0981403	0.0651056	0.128911	5.05659e-10	I-refined	all	Strict
Only_looplook	Background	2791	8869	0.188189	-0.290608	0.478796	1.85039e-52	0.190436	0.170178	0.213427	3.70078e-52	I-refined	all	Strict
Only_looplook	Only_ChIPseeker	3052	1159	0.216487	-0.344267	0.560754	3.64001e-27	0.213792	0.172953	0.253048	4.85335e-27	I-refined	all	Filled
Only_looplook	Background	3052	8608	0.216487	-0.310356	0.526843	1.1012e-62	0.202756	0.182134	0.224872	2.20239e-62	I-refined	all	Filled
Only_looplook	Only_ChIPseeker	2767	2458	0.19112	-0.0338654	0.224986	3.13502e-10	0.0989607	0.0678206	0.13092	3.13502e-10	I-refined	promoter	Strict
Only_looplook	Background	2767	8893	0.19112	-0.290608	0.481728	4.3922e-53	0.192182	0.170744	0.213739	8.78439e-53	I-refined	promoter	Strict
Only_looplook	Only_ChIPseeker	3029	1169	0.217679	-0.332014	0.549693	4.82745e-27	0.212833	0.170552	0.251972	6.4366e-27	I-refined	promoter	Filled
Only_looplook	Background	3029	8631	0.217679	-0.310057	0.527737	2.61552e-63	0.204298	0.1817	0.225164	5.23103e-63	I-refined	promoter	Filled

### Sheet: BRD4_ARV-825
Set_A	Set_B	N_A	N_B	Med_A	Med_B	Med_Diff	P	ES	ES_lo	ES_hi	FDR	Mode	scope1	scope2
Only_looplook	Only_ChIPseeker	3219	2204	0.013739	0.038513	-0.0247741	0.271803	0.009696	-0.0231662	0.0408672	0.271803	Basic	all	Strict
Only_looplook	Background	3219	8834	0.013739	-0.158941	0.17268	4.65417e-19	0.105117	0.0829788	0.126081	9.30834e-19	Basic	all	Strict
Only_ChIPseeker	Background	2204	8834	0.038513	-0.158941	0.197454	5.51554e-11	0.0886995	0.0621084	0.114154	7.35405e-11	Basic	all	Strict
Intersection	Background	4510	8834	0.199491	-0.158941	0.358433	1.12048e-78	0.19804	0.17792	0.217301	4.4819e-78	Basic	all	Strict
Only_looplook	Only_ChIPseeker	3506	817	0.0182731	-0.265487	0.28376	2.43174e-13	0.162162	0.115936	0.211598	3.24232e-13	Basic	all	Filled
Only_looplook	Background	3506	8547	0.0182731	-0.163486	0.181759	1.32415e-20	0.106906	0.0857834	0.128168	2.64831e-20	Basic	all	Filled
Only_ChIPseeker	Background	817	8547	-0.265487	-0.163486	-0.102001	0.972085	-0.0404336	-0.0815657	1.01344e-05	0.972085	Basic	all	Filled
Intersection	Background	5897	8547	0.181176	-0.163486	0.344662	5.56763e-87	0.192876	0.173657	0.210939	2.22705e-86	Basic	all	Filled
Only_looplook	Only_ChIPseeker	3217	2248	0.013739	0.0491355	-0.0353965	0.481909	0.000720151	-0.0316056	0.0342198	0.481909	Basic	promoter	Strict
Only_looplook	Background	3217	8836	0.013739	-0.158941	0.17268	5.41401e-19	0.104936	0.0848604	0.126751	1.0828e-18	Basic	promoter	Strict
Only_ChIPseeker	Background	2248	8836	0.0491355	-0.158941	0.208077	9.99999e-13	0.0959431	0.0729187	0.122225	1.33333e-12	Basic	promoter	Strict
Intersection	Background	4466	8836	0.195029	-0.158941	0.35397	3.76931e-76	0.195368	0.175891	0.213547	1.50772e-75	Basic	promoter	Strict
Only_looplook	Only_ChIPseeker	3504	815	0.0182731	-0.265487	0.28376	2.98753e-13	0.161703	0.116752	0.210589	3.98337e-13	Basic	promoter	Filled
Only_looplook	Background	3504	8549	0.0182731	-0.163486	0.181759	1.54621e-20	0.106732	0.0851361	0.127083	3.09242e-20	Basic	promoter	Filled
Only_ChIPseeker	Background	815	8549	-0.265487	-0.163486	-0.102001	0.97032	-0.0399102	-0.081834	0.000921771	0.97032	Basic	promoter	Filled
Intersection	Background	5899	8549	0.181176	-0.163486	0.344662	8.41071e-87	0.192644	0.173435	0.209986	3.36428e-86	Basic	promoter	Filled
Only_looplook	Only_ChIPseeker	3038	2274	0.00933657	0.0587338	-0.0493973	0.72217	-0.00943516	-0.0404077	0.0227417	0.72217	C-refined	all	Strict
Only_looplook	Background	3038	9015	0.00933657	-0.15479	0.164127	1.86887e-16	0.0986765	0.0767965	0.121415	3.73775e-16	C-refined	all	Strict
Only_ChIPseeker	Background	2274	9015	0.0587338	-0.15479	0.213524	3.87996e-13	0.0970833	0.0716998	0.121293	5.17328e-13	C-refined	all	Strict
Intersection	Background	4440	9015	0.191356	-0.15479	0.346147	3.1012e-72	0.189864	0.170726	0.209175	1.24048e-71	C-refined	all	Strict
Only_looplook	Only_ChIPseeker	3325	877	0.0132283	-0.179254	0.192482	7.60428e-08	0.115076	0.0673489	0.161925	1.0139e-07	C-refined	all	Filled
Only_looplook	Background	3325	8728	0.0132283	-0.159648	0.172877	6.59582e-18	0.100511	0.0800782	0.122496	1.31916e-17	C-refined	all	Filled
Only_ChIPseeker	Background	877	8728	-0.179254	-0.159648	-0.0196054	0.635693	-0.00709639	-0.0464556	0.0316567	0.635693	C-refined	all	Filled
Intersection	Background	5837	8728	0.174571	-0.159648	0.334219	4.57007e-81	0.185805	0.167567	0.20412	1.82803e-80	C-refined	all	Filled
Only_looplook	Only_ChIPseeker	3032	2312	0.00868047	0.0648149	-0.0561344	0.856875	-0.0170006	-0.0473018	0.0181019	0.856875	C-refined	promoter	Strict
Only_looplook	Background	3032	9021	0.00868047	-0.153788	0.162469	4.95408e-16	0.0973016	0.0748846	0.118429	9.90817e-16	C-refined	promoter	Strict
Only_ChIPseeker	Background	2312	9021	0.0648149	-0.153788	0.218603	1.76537e-14	0.101981	0.0763914	0.125948	2.35383e-14	C-refined	promoter	Strict
Intersection	Background	4402	9021	0.188034	-0.153788	0.341822	4.80988e-70	0.187392	0.167286	0.207068	1.92395e-69	C-refined	promoter	Strict
Only_looplook	Only_ChIPseeker	3320	874	0.0119246	-0.179474	0.191399	8.15674e-08	0.114967	0.0645737	0.160447	1.08756e-07	C-refined	promoter	Filled
Only_looplook	Background	3320	8733	0.0119246	-0.159336	0.171261	1.39116e-17	0.0995374	0.0785374	0.121359	2.78232e-17	C-refined	promoter	Filled
Only_ChIPseeker	Background	874	8733	-0.179474	-0.159336	-0.0201379	0.642666	-0.00748876	-0.0475969	0.0316082	0.642666	C-refined	promoter	Filled
Intersection	Background	5840	8733	0.174655	-0.159336	0.333991	9.983e-81	0.185355	0.166725	0.202557	3.9932e-80	C-refined	promoter	Filled
Only_looplook	Only_ChIPseeker	2881	2413	0.0272546	0.0241105	0.00314404	0.0199084	0.0327546	0.00171926	0.0655729	0.0199084	E-refined	all	Strict
Only_looplook	Background	2881	9172	0.0272546	-0.162268	0.189522	4.82653e-25	0.126636	0.106112	0.148348	9.65306e-25	E-refined	all	Strict
Only_ChIPseeker	Background	2413	9172	0.0241105	-0.162268	0.186378	9.97703e-11	0.0840366	0.059381	0.106993	1.33027e-10	E-refined	all	Strict
Intersection	Background	4301	9172	0.211828	-0.162268	0.374096	1.41059e-84	0.207552	0.190038	0.227394	5.64236e-84	E-refined	all	Strict
Only_looplook	Only_ChIPseeker	3142	1177	0.0299723	-0.272753	0.302725	5.9074e-18	0.168809	0.126258	0.210964	7.87653e-18	E-refined	all	Filled
Only_looplook	Background	3142	8911	0.0299723	-0.169266	0.199238	2.76474e-27	0.128856	0.108916	0.149398	5.52949e-27	E-refined	all	Filled
Only_ChIPseeker	Background	1177	8911	-0.272753	-0.169266	-0.103486	0.954962	-0.0303515	-0.0682539	0.00206414	0.954962	E-refined	all	Filled
Intersection	Background	5537	8911	0.193062	-0.169266	0.362328	4.16209e-98	0.207368	0.190119	0.226336	1.66483e-97	E-refined	all	Filled
Only_looplook	Only_ChIPseeker	2867	2456	0.0272417	0.0377712	-0.0105295	0.0633603	0.0242448	-0.00538619	0.0550852	0.0633603	E-refined	promoter	Strict
Only_looplook	Background	2867	9186	0.0272417	-0.161957	0.189199	1.25481e-24	0.125705	0.105713	0.147198	2.50961e-24	E-refined	promoter	Strict
Only_ChIPseeker	Background	2456	9186	0.0377712	-0.161957	0.199728	3.89037e-12	0.0897452	0.0654491	0.11379	5.18717e-12	E-refined	promoter	Strict
Intersection	Background	4258	9186	0.20546	-0.161957	0.367417	6.13565e-82	0.204853	0.186255	0.223487	2.45426e-81	E-refined	promoter	Strict
Only_looplook	Only_ChIPseeker	3129	1180	0.0299178	-0.271833	0.301751	1.36088e-17	0.166839	0.122243	0.210157	1.81451e-17	E-refined	promoter	Filled
Only_looplook	Background	3129	8924	0.0299178	-0.168674	0.198592	6.50841e-27	0.128079	0.108771	0.149529	1.30168e-26	E-refined	promoter	Filled
Only_ChIPseeker	Background	1180	8924	-0.271833	-0.168674	-0.103159	0.950092	-0.029434	-0.0657465	0.00752773	0.950092	E-refined	promoter	Filled
Intersection	Background	5534	8924	0.192995	-0.168674	0.361669	1.23676e-97	0.206833	0.188039	0.224708	4.94706e-97	E-refined	promoter	Filled
Only_looplook	Only_ChIPseeker	2793	2450	0.0250144	0.0385968	-0.0135824	0.103878	0.0201346	-0.0141994	0.0508038	0.103878	I-refined	all	Strict
Only_looplook	Background	2793	9260	0.0250144	-0.159893	0.184907	1.2654e-22	0.121125	0.0990012	0.142159	2.53081e-22	I-refined	all	Strict
Only_ChIPseeker	Background	2450	9260	0.0385968	-0.159893	0.198489	8.11862e-12	0.088364	0.0647139	0.11353	1.08248e-11	I-refined	all	Strict
Intersection	Background	4264	9260	0.203538	-0.159893	0.36343	1.62089e-80	0.202664	0.18368	0.221046	6.48355e-80	I-refined	all	Strict
Only_looplook	Only_ChIPseeker	3054	1205	0.026926	-0.236742	0.263668	3.96106e-14	0.146768	0.103647	0.191248	5.28142e-14	I-refined	all	Filled
Only_looplook	Background	3054	8999	0.026926	-0.165827	0.192753	8.58843e-25	0.1235	0.102076	0.144831	1.71769e-24	I-refined	all	Filled
Only_ChIPseeker	Background	1205	8999	-0.236742	-0.165827	-0.0709149	0.845463	-0.0180155	-0.0529475	0.0168697	0.845463	I-refined	all	Filled
Intersection	Background	5509	8999	0.189767	-0.165827	0.355594	3.06553e-94	0.203081	0.185277	0.22207	1.22621e-93	I-refined	all	Filled
Only_looplook	Only_ChIPseeker	2769	2505	0.0233347	0.0540881	-0.0307534	0.302035	0.00825637	-0.021732	0.039707	0.302035	I-refined	promoter	Strict
Only_looplook	Background	2769	9284	0.0233347	-0.159188	0.182522	6.45318e-22	0.119399	0.0988071	0.140854	1.29064e-21	I-refined	promoter	Strict
Only_ChIPseeker	Background	2505	9284	0.0540881	-0.159188	0.213276	7.34858e-14	0.0960643	0.0711295	0.121151	9.7981e-14	I-refined	promoter	Strict
Intersection	Background	4209	9284	0.195893	-0.159188	0.355081	1.05744e-76	0.19847	0.179925	0.218348	4.22976e-76	I-refined	promoter	Strict
Only_looplook	Only_ChIPseeker	3031	1215	0.0265827	-0.21945	0.246032	2.64566e-13	0.141512	0.0999711	0.186112	3.52754e-13	I-refined	promoter	Filled
Only_looplook	Background	3031	9022	0.0265827	-0.164425	0.191008	4.07262e-24	0.121966	0.102978	0.143596	8.14524e-24	I-refined	promoter	Filled
Only_ChIPseeker	Background	1215	9022	-0.21945	-0.164425	-0.0550243	0.801435	-0.0149404	-0.0484076	0.0217329	0.801435	I-refined	promoter	Filled
Intersection	Background	5499	9022	0.188783	-0.164425	0.353209	3.13713e-93	0.20198	0.184538	0.220851	1.25485e-92	I-refined	promoter	Filled

### Sheet: FOSL2_ZBC-260
Set_A	Set_B	N_A	N_B	Med_A	Med_B	Med_Diff	P	ES	ES_lo	ES_hi	FDR	Mode	scope1	scope2
Only_looplook	Only_ChIPseeker	2895	3173	0.207801	-0.247027	0.454828	2.42896e-33	0.177697	0.148605	0.206016	9.71583e-33	Basic	all	Strict
Only_looplook	Background	2895	7576	0.207801	-0.129331	0.337132	2.98448e-27	0.13561	0.112696	0.158881	5.96897e-27	Basic	all	Strict
Only_ChIPseeker	Background	3173	7576	-0.247027	-0.129331	-0.117696	0.99808	-0.0352967	-0.0590677	-0.0130042	0.99808	Basic	all	Strict
Intersection	Background	4683	7576	0.124695	-0.129331	0.254027	3.16705e-21	0.100717	0.0797415	0.122209	4.22274e-21	Basic	all	Strict
Only_looplook	Only_ChIPseeker	3030	404	0.197501	-0.344411	0.541912	1.20116e-10	0.193692	0.129857	0.256345	2.40231e-10	Basic	all	Filled
Only_looplook	Background	3030	7441	0.197501	-0.131473	0.328974	3.93592e-26	0.130758	0.107157	0.153386	1.57437e-25	Basic	all	Filled
Only_ChIPseeker	Background	404	7441	-0.344411	-0.131473	-0.212938	0.971919	-0.0563296	-0.10964	0.000337318	0.971919	Basic	all	Filled
Intersection	Background	7452	7441	0.0126616	-0.131473	0.144134	2.36376e-08	0.0516757	0.0330273	0.0709579	3.15168e-08	Basic	all	Filled
Only_looplook	Only_ChIPseeker	2894	3333	0.208479	-0.252592	0.461071	2.64636e-35	0.181084	0.152346	0.208486	1.05854e-34	Basic	promoter	Strict
Only_looplook	Background	2894	7577	0.208479	-0.129391	0.33787	1.99362e-27	0.136093	0.112362	0.159193	3.98723e-27	Basic	promoter	Strict
Only_ChIPseeker	Background	3333	7577	-0.252592	-0.129391	-0.123201	0.99915	-0.037659	-0.0595856	-0.0147423	0.99915	Basic	promoter	Strict
Intersection	Background	4523	7577	0.137171	-0.129391	0.266563	1.9397e-23	0.107481	0.0864972	0.128047	2.58627e-23	Basic	promoter	Strict
Only_looplook	Only_ChIPseeker	3029	396	0.1989	-0.362693	0.561593	2.45396e-11	0.202837	0.143927	0.269469	4.90793e-11	Basic	promoter	Filled
Only_looplook	Background	3029	7442	0.1989	-0.131752	0.330652	2.66993e-26	0.131226	0.108677	0.154666	1.06797e-25	Basic	promoter	Filled
Only_ChIPseeker	Background	396	7442	-0.362693	-0.131752	-0.230941	0.984412	-0.0641635	-0.122262	-0.0109718	0.984412	Basic	promoter	Filled
Intersection	Background	7460	7442	0.0140507	-0.131752	0.145803	1.81019e-08	0.0521063	0.0339663	0.072934	2.41358e-08	Basic	promoter	Filled
Only_looplook	Only_ChIPseeker	2840	3392	0.21749	-0.250567	0.468057	2.90614e-36	0.183866	0.15497	0.210992	1.16245e-35	C-refined	all	Strict
Only_looplook	Background	2840	7631	0.21749	-0.129272	0.346761	1.98184e-28	0.139562	0.113903	0.161883	3.96368e-28	C-refined	all	Strict
Only_ChIPseeker	Background	3392	7631	-0.250567	-0.129272	-0.121295	0.998982	-0.0367578	-0.0608949	-0.0139606	0.998982	C-refined	all	Strict
Intersection	Background	4464	7631	0.144248	-0.129272	0.27352	5.71018e-24	0.109105	0.089353	0.12836	7.61357e-24	C-refined	all	Strict
Only_looplook	Only_ChIPseeker	2976	521	0.206345	-0.378196	0.584541	5.95147e-16	0.219534	0.160836	0.276131	1.19029e-15	C-refined	all	Filled
Only_looplook	Background	2976	7495	0.206345	-0.130467	0.336812	4.61531e-27	0.133969	0.110768	0.15644	1.84612e-26	C-refined	all	Filled
Only_ChIPseeker	Background	521	7495	-0.378196	-0.130467	-0.247729	0.99816	-0.0759798	-0.125409	-0.0267006	0.99816	C-refined	all	Filled
Intersection	Background	7335	7495	0.0254131	-0.130467	0.15588	3.25051e-09	0.0550321	0.0362116	0.0718125	4.33401e-09	C-refined	all	Filled
Only_looplook	Only_ChIPseeker	2833	3621	0.216656	-0.259332	0.475988	1.97544e-38	0.186973	0.159898	0.214422	7.90178e-38	C-refined	promoter	Strict
Only_looplook	Background	2833	7638	0.216656	-0.128502	0.345158	3.83566e-28	0.138912	0.115294	0.161442	7.67132e-28	C-refined	promoter	Strict
Only_ChIPseeker	Background	3621	7638	-0.259332	-0.128502	-0.13083	0.999713	-0.0401155	-0.0619913	-0.0171883	0.999713	C-refined	promoter	Strict
Intersection	Background	4235	7638	0.17084	-0.128502	0.299342	2.00192e-27	0.119313	0.0986431	0.138627	2.66923e-27	C-refined	promoter	Strict
Only_looplook	Only_ChIPseeker	2972	513	0.206345	-0.409922	0.616267	2.66518e-17	0.231325	0.175484	0.282575	5.33037e-17	C-refined	promoter	Filled
Only_looplook	Background	2972	7499	0.206345	-0.130467	0.336812	4.97948e-27	0.133935	0.109733	0.157459	1.99179e-26	C-refined	promoter	Filled
Only_ChIPseeker	Background	513	7499	-0.409922	-0.130467	-0.279455	0.999483	-0.0864529	-0.135569	-0.0339818	0.999483	C-refined	promoter	Filled
Intersection	Background	7343	7499	0.027903	-0.130467	0.15837	2.31355e-09	0.0555474	0.0375073	0.0740186	3.08474e-09	C-refined	promoter	Filled
Only_looplook	Only_ChIPseeker	2703	3613	0.261858	-0.289526	0.551383	6.71486e-52	0.221906	0.195753	0.250417	2.68594e-51	E-refined	all	Strict
Only_looplook	Background	2703	7768	0.261858	-0.142508	0.404366	6.29129e-37	0.162986	0.140705	0.185658	1.25826e-36	E-refined	all	Strict
Only_ChIPseeker	Background	3613	7768	-0.289526	-0.142508	-0.147017	0.999994	-0.0507296	-0.0739035	-0.0280596	0.999994	E-refined	all	Strict
Intersection	Background	4243	7768	0.186635	-0.142508	0.329143	1.16864e-35	0.13677	0.117132	0.158449	1.55819e-35	E-refined	all	Strict
Only_looplook	Only_ChIPseeker	2808	1710	0.255506	-0.898534	1.15404	7.11139e-101	0.377076	0.344084	0.412972	2.84455e-100	E-refined	all	Filled
Only_looplook	Background	2808	7663	0.255506	-0.15037	0.405876	3.71056e-37	0.161529	0.139712	0.184764	7.42113e-37	E-refined	all	Filled
Only_ChIPseeker	Background	1710	7663	-0.898534	-0.15037	-0.748164	1	-0.210055	-0.239029	-0.178453	1	E-refined	all	Filled
Intersection	Background	6146	7663	0.148383	-0.15037	0.298753	9.238e-37	0.124673	0.105142	0.144257	1.23173e-36	E-refined	all	Filled
Only_looplook	Only_ChIPseeker	2698	3754	0.262466	-0.282513	0.544979	7.35384e-51	0.217924	0.189103	0.24512	2.94154e-50	E-refined	promoter	Strict
Only_looplook	Background	2698	7773	0.262466	-0.141849	0.404314	7.66057e-37	0.162884	0.139208	0.186402	1.53211e-36	E-refined	promoter	Strict
Only_ChIPseeker	Background	3754	7773	-0.282513	-0.141849	-0.140664	0.999975	-0.0465317	-0.0685669	-0.0241506	0.999975	E-refined	promoter	Strict
Intersection	Background	4102	7773	0.189009	-0.141849	0.330858	4.30121e-36	0.139156	0.117471	0.159419	5.73495e-36	E-refined	promoter	Strict
Only_looplook	Only_ChIPseeker	2803	1713	0.256711	-0.88707	1.14378	6.5162e-101	0.37707	0.343841	0.414095	2.60648e-100	E-refined	promoter	Filled
Only_looplook	Background	2803	7668	0.256711	-0.149321	0.406032	4.53189e-37	0.161421	0.138932	0.183985	9.06378e-37	E-refined	promoter	Filled
Only_ChIPseeker	Background	1713	7668	-0.88707	-0.149321	-0.737749	1	-0.210085	-0.240608	-0.177871	1	E-refined	promoter	Filled
Intersection	Background	6143	7668	0.148454	-0.149321	0.297775	8.95221e-37	0.124697	0.105199	0.143121	1.19363e-36	E-refined	promoter	Filled
Only_looplook	Only_ChIPseeker	2684	3715	0.266668	-0.27981	0.546478	4.93521e-51	0.219119	0.191516	0.246683	1.97408e-50	I-refined	all	Strict
Only_looplook	Background	2684	7787	0.266668	-0.141849	0.408517	1.03184e-36	0.162859	0.139749	0.183953	2.06369e-36	I-refined	all	Strict
Only_ChIPseeker	Background	3715	7787	-0.27981	-0.141849	-0.137961	0.999983	-0.0477699	-0.0699148	-0.0252713	0.999983	I-refined	all	Strict
Intersection	Background	4141	7787	0.191637	-0.141849	0.333486	8.3967e-36	0.13809	0.117502	0.158434	1.11956e-35	I-refined	all	Strict
Only_looplook	Only_ChIPseeker	2789	1763	0.263074	-0.832509	1.09558	1.52868e-99	0.371492	0.338374	0.406318	6.11472e-99	I-refined	all	Filled
Only_looplook	Background	2789	7682	0.263074	-0.149321	0.412394	6.17035e-37	0.161368	0.137696	0.184297	8.22714e-37	I-refined	all	Filled
Only_ChIPseeker	Background	1763	7682	-0.832509	-0.149321	-0.683188	1	-0.203908	-0.235011	-0.173408	1	I-refined	all	Filled
Intersection	Background	6093	7682	0.150799	-0.149321	0.300119	5.16022e-37	0.125359	0.107058	0.14457	8.22714e-37	I-refined	all	Filled
Only_looplook	Only_ChIPseeker	2670	3921	0.26393	-0.281709	0.545639	4.74981e-51	0.217065	0.18985	0.244227	1.89993e-50	I-refined	promoter	Strict
Only_looplook	Background	2670	7801	0.26393	-0.140242	0.404171	2.27433e-36	0.16233	0.13963	0.185415	3.03244e-36	I-refined	promoter	Strict
Only_ChIPseeker	Background	3921	7801	-0.281709	-0.140242	-0.141468	0.999969	-0.0452448	-0.0665868	-0.0234399	0.999969	I-refined	promoter	Strict
Intersection	Background	3935	7801	0.205865	-0.140242	0.346107	7.7794e-38	0.14455	0.122393	0.165424	1.55588e-37	I-refined	promoter	Strict
Only_looplook	Only_ChIPseeker	2778	1769	0.262466	-0.829541	1.09201	1.75991e-99	0.371274	0.336826	0.404791	7.03965e-99	I-refined	promoter	Filled
Only_looplook	Background	2778	7693	0.262466	-0.147962	0.410428	1.13585e-36	0.160958	0.137757	0.184956	1.51446e-36	I-refined	promoter	Filled
Only_ChIPseeker	Background	1769	7693	-0.829541	-0.147962	-0.681579	1	-0.20391	-0.234582	-0.173541	1	I-refined	promoter	Filled
Intersection	Background	6087	7693	0.151736	-0.147962	0.299698	5.50675e-37	0.125303	0.106556	0.144487	1.10135e-36	I-refined	promoter	Filled

### Sheet: FOSL2_ARV-825
Set_A	Set_B	N_A	N_B	Med_A	Med_B	Med_Diff	P	ES	ES_lo	ES_hi	FDR	Mode	scope1	scope2
Only_looplook	Only_ChIPseeker	2917	3222	0.0336448	0.0292873	0.00435742	0.123835	0.0170594	-0.0131906	0.0446337	0.123835	Basic	all	Strict
Only_looplook	Background	2917	7925	0.0336448	-0.154949	0.188594	5.4115e-21	0.116632	0.0948916	0.139848	1.0823e-20	Basic	all	Strict
Only_ChIPseeker	Background	3222	7925	0.0292873	-0.154949	0.184236	8.03573e-13	0.0852281	0.0626667	0.109846	1.07143e-12	Basic	all	Strict
Intersection	Background	4703	7925	0.190471	-0.154949	0.34542	3.90803e-78	0.198478	0.179166	0.219621	1.56321e-77	Basic	all	Strict
Only_looplook	Only_ChIPseeker	3055	407	0.0336448	-0.181721	0.215366	0.000502913	0.100211	0.0317466	0.169443	0.000670551	Basic	all	Filled
Only_looplook	Background	3055	7787	0.0336448	-0.159111	0.192756	8.10588e-22	0.117428	0.0956091	0.140112	1.62118e-21	Basic	all	Filled
Only_ChIPseeker	Background	407	7787	-0.181721	-0.159111	-0.0226097	0.342144	0.0119379	-0.0486138	0.073393	0.342144	Basic	all	Filled
Intersection	Background	7518	7787	0.143749	-0.159111	0.30286	1.44568e-67	0.161764	0.144715	0.179685	5.78271e-67	Basic	all	Filled
Only_looplook	Only_ChIPseeker	2917	3381	0.0336448	0.0397536	-0.00610887	0.243915	0.0101228	-0.0176004	0.0376873	0.243915	Basic	promoter	Strict
Only_looplook	Background	2917	7925	0.0336448	-0.154949	0.188594	5.4115e-21	0.116632	0.0948916	0.139848	1.0823e-20	Basic	promoter	Strict
Only_ChIPseeker	Background	3381	7925	0.0397536	-0.154949	0.194702	7.31711e-15	0.0912129	0.0666281	0.115964	9.75614e-15	Basic	promoter	Strict
Intersection	Background	4544	7925	0.187811	-0.154949	0.34276	3.8987e-76	0.197988	0.177709	0.218009	1.55948e-75	Basic	promoter	Strict
Only_looplook	Only_ChIPseeker	3055	399	0.0336448	-0.184773	0.218418	0.00023306	0.107568	0.0331454	0.179539	0.000310746	Basic	promoter	Filled
Only_looplook	Background	3055	7787	0.0336448	-0.159111	0.192756	8.10588e-22	0.117428	0.0956091	0.140112	1.62118e-21	Basic	promoter	Filled
Only_ChIPseeker	Background	399	7787	-0.184773	-0.159111	-0.0256619	0.43183	0.00508945	-0.0534306	0.067399	0.43183	Basic	promoter	Filled
Intersection	Background	7526	7787	0.143964	-0.159111	0.303076	9.11241e-68	0.161968	0.143594	0.179848	3.64496e-67	Basic	promoter	Filled
Only_looplook	Only_ChIPseeker	2866	3449	0.0336678	0.042922	-0.00925423	0.346502	0.00576155	-0.0235891	0.0331558	0.346502	C-refined	all	Strict
Only_looplook	Background	2866	7976	0.0336678	-0.153819	0.187487	3.65957e-20	0.114713	0.0909159	0.135825	7.31913e-20	C-refined	all	Strict
Only_ChIPseeker	Background	3449	7976	0.042922	-0.153819	0.196741	2.06199e-15	0.09238	0.0699495	0.117122	2.74931e-15	C-refined	all	Strict
Intersection	Background	4476	7976	0.185462	-0.153819	0.339281	1.33554e-74	0.196639	0.17705	0.216807	5.34214e-74	C-refined	all	Strict
Only_looplook	Only_ChIPseeker	3005	528	0.0336448	-0.0169698	0.0506146	0.0652515	0.0412028	-0.0205392	0.102309	0.0652515	C-refined	all	Filled
Only_looplook	Background	3005	7837	0.0336448	-0.157387	0.191032	7.91545e-21	0.115055	0.0930136	0.13807	1.58309e-20	C-refined	all	Filled
Only_ChIPseeker	Background	528	7837	-0.0169698	-0.157387	0.140417	0.0116903	0.0588559	0.00409411	0.111013	0.015587	C-refined	all	Filled
Intersection	Background	7397	7837	0.139339	-0.157387	0.296726	2.14481e-65	0.159469	0.140415	0.175729	8.57926e-65	C-refined	all	Filled
Only_looplook	Only_ChIPseeker	2860	3675	0.0331917	0.0620874	-0.0288958	0.641146	-0.00520489	-0.0336325	0.0220897	0.641146	C-refined	promoter	Strict
Only_looplook	Background	2860	7982	0.0331917	-0.153016	0.186208	1.33263e-19	0.113015	0.0900769	0.136141	2.66526e-19	C-refined	promoter	Strict
Only_ChIPseeker	Background	3675	7982	0.0620874	-0.153016	0.215104	1.5571e-18	0.100218	0.0781371	0.123666	2.07613e-18	C-refined	promoter	Strict
Intersection	Background	4250	7982	0.177125	-0.153016	0.330141	1.26342e-70	0.194369	0.174018	0.21515	5.05367e-70	C-refined	promoter	Strict
Only_looplook	Only_ChIPseeker	3002	520	0.0331917	-0.0169698	0.0501615	0.0611822	0.0423743	-0.0266688	0.106864	0.0611822	C-refined	promoter	Filled
Only_looplook	Background	3002	7840	0.0331917	-0.156554	0.189746	1.79179e-20	0.114007	0.0908111	0.135087	3.58358e-20	C-refined	promoter	Filled
Only_ChIPseeker	Background	520	7840	-0.0169698	-0.156554	0.139585	0.0156017	0.0563314	0.00535491	0.10889	0.0208023	C-refined	promoter	Filled
Intersection	Background	7405	7840	0.139339	-0.156554	0.295893	3.33867e-65	0.159168	0.141065	0.177103	1.33547e-64	C-refined	promoter	Filled
Only_looplook	Only_ChIPseeker	2705	3681	0.0647653	0.0277611	0.0370042	0.00641265	0.0363894	0.00746184	0.0655774	0.00641265	E-refined	all	Strict
Only_looplook	Background	2705	8137	0.0647653	-0.163074	0.227839	1.93689e-29	0.143579	0.120929	0.166151	3.87378e-29	E-refined	all	Strict
Only_ChIPseeker	Background	3681	8137	0.0277611	-0.163074	0.190835	2.1922e-14	0.0865779	0.0644536	0.110294	2.92293e-14	E-refined	all	Strict
Intersection	Background	4244	8137	0.198894	-0.163074	0.361967	1.75276e-87	0.216371	0.19555	0.23611	7.01105e-87	E-refined	all	Strict
Only_looplook	Only_ChIPseeker	2810	1779	0.0645709	-0.281837	0.346408	8.80959e-18	0.148853	0.107774	0.186771	1.17461e-17	E-refined	all	Filled
Only_looplook	Background	2810	8032	0.0645709	-0.167296	0.231867	3.61377e-31	0.146184	0.123827	0.167567	7.22754e-31	E-refined	all	Filled
Only_ChIPseeker	Background	1779	8032	-0.281837	-0.167296	-0.11454	0.961979	-0.0268412	-0.0607541	0.00707752	0.961979	E-refined	all	Filled
Intersection	Background	6146	8032	0.185327	-0.167296	0.352623	7.80199e-104	0.211416	0.194074	0.229725	3.1208e-103	E-refined	all	Filled
Only_looplook	Only_ChIPseeker	2700	3822	0.0655402	0.0397739	0.0257663	0.0234327	0.0288501	0.000542433	0.056733	0.0234327	E-refined	promoter	Strict
Only_looplook	Background	2700	8142	0.0655402	-0.162272	0.227813	2.39855e-29	0.143425	0.119408	0.165155	4.7971e-29	E-refined	promoter	Strict
Only_ChIPseeker	Background	3822	8142	0.0397739	-0.162272	0.202046	9.30158e-17	0.0931805	0.0709967	0.116028	1.24021e-16	E-refined	promoter	Strict
Intersection	Background	4103	8142	0.193726	-0.162272	0.355998	3.58119e-84	0.21449	0.194831	0.234233	1.43248e-83	E-refined	promoter	Strict
Only_looplook	Only_ChIPseeker	2805	1782	0.0647653	-0.279285	0.344051	1.19905e-17	0.148201	0.10719	0.184257	1.59873e-17	E-refined	promoter	Filled
Only_looplook	Background	2805	8037	0.0647653	-0.16665	0.231415	4.49963e-31	0.14603	0.123987	0.167574	8.99926e-31	E-refined	promoter	Filled
Only_ChIPseeker	Background	1782	8037	-0.279285	-0.16665	-0.112636	0.959292	-0.0263435	-0.0605865	0.00610975	0.959292	E-refined	promoter	Filled
Intersection	Background	6143	8037	0.185448	-0.16665	0.352098	1.10998e-103	0.211258	0.191558	0.228214	4.43993e-103	E-refined	promoter	Filled
Only_looplook	Only_ChIPseeker	2686	3784	0.0663369	0.04068	0.0256569	0.0346333	0.0264652	-0.00278602	0.0544832	0.0346333	I-refined	all	Strict
Only_looplook	Background	2686	8156	0.0663369	-0.162272	0.228609	1.77383e-28	0.141377	0.11993	0.165326	3.54765e-28	I-refined	all	Strict
Only_ChIPseeker	Background	3784	8156	0.04068	-0.162272	0.202952	1.49645e-16	0.0928239	0.0704128	0.115178	1.99527e-16	I-refined	all	Strict
Intersection	Background	4141	8156	0.193726	-0.162272	0.355998	4.38889e-83	0.212349	0.192739	0.232457	1.75555e-82	I-refined	all	Strict
Only_looplook	Only_ChIPseeker	2791	1832	0.0663151	-0.246691	0.313006	3.27037e-15	0.135305	0.0940473	0.173513	4.36049e-15	I-refined	all	Filled
Only_looplook	Background	2791	8051	0.0663151	-0.16665	0.232965	3.46518e-30	0.144023	0.122132	0.166481	6.93037e-30	I-refined	all	Filled
Only_ChIPseeker	Background	1832	8051	-0.246691	-0.16665	-0.0800414	0.868841	-0.0167531	-0.0507767	0.0168697	0.868841	I-refined	all	Filled
Intersection	Background	6093	8051	0.182311	-0.16665	0.348961	1.66008e-101	0.209388	0.190036	0.227263	6.64033e-101	I-refined	all	Filled
Only_looplook	Only_ChIPseeker	2672	3990	0.0642934	0.0629435	0.00134992	0.183714	0.0130089	-0.0144866	0.0417712	0.183714	I-refined	promoter	Strict
Only_looplook	Background	2672	8170	0.0642934	-0.161914	0.226208	2.16136e-27	0.138697	0.115983	0.161263	4.32272e-27	I-refined	promoter	Strict
Only_ChIPseeker	Background	3990	8170	0.0629435	-0.161914	0.224858	2.76774e-20	0.102069	0.0800512	0.12245	3.69031e-20	I-refined	promoter	Strict
Intersection	Background	3935	8170	0.1838	-0.161914	0.345715	7.35569e-77	0.207471	0.188366	0.227201	2.94228e-76	I-refined	promoter	Strict
Only_looplook	Only_ChIPseeker	2780	1838	0.0645709	-0.241163	0.305734	1.99928e-14	0.13125	0.0940075	0.170413	2.66571e-14	I-refined	promoter	Filled
Only_looplook	Background	2780	8062	0.0645709	-0.165624	0.230195	2.25311e-29	0.142117	0.119925	0.165147	4.50623e-29	I-refined	promoter	Filled
Only_ChIPseeker	Background	1838	8062	-0.241163	-0.165624	-0.0755396	0.838928	-0.0147756	-0.0472879	0.018589	0.838928	I-refined	promoter	Filled
Intersection	Background	6087	8062	0.181529	-0.165624	0.347153	2.42695e-100	0.208153	0.190139	0.227701	9.7078e-100	I-refined	promoter	Filled
