## Supplementary Table S7 for "*Looplook*: Integrating multiomics refinement and graph clustering for target assignment and functional inference of chromatin regulatory networks"

### Sheet: Table S7
Table S7. Summary of bioinformatics tools used in this study.
No.	Software / resource	Version in Methods	Role in study	RRID	RRID / official URL
1	R Project for Statistical Computing	4.5.0	Statistical computing environment	SCR_001905	https://scicrunch.org/resolver/RRID:SCR_001905
2	ChIPseeker	1.44.0	Nearest-TSS target assignment comparator	SCR_021322	https://scicrunch.org/resolver/RRID:SCR_021322
3	clusterProfiler	4.16.0	GSEA and Gene Ontology enrichment	SCR_016884	https://scicrunch.org/resolver/RRID:SCR_016884
4	org.Hs.eg.db	3.21.0	Human gene identifier and annotation mapping	SCR_024739	https://scicrunch.org/resolver/RRID:SCR_024739
5	JASPAR / JASPAR2020	2020 release	Transcription-factor motif database	SCR_003030	https://scicrunch.org/resolver/RRID:SCR_003030
6	FastQC	0.11.9	Raw-read quality control	SCR_014583	https://scicrunch.org/resolver/RRID:SCR_014583
7	MultiQC	v1.13	Aggregation of quality-control reports	SCR_014982	https://scicrunch.org/resolver/RRID:SCR_014982
8	STAR	2.7.10b	RNA-seq alignment	SCR_004463	https://scicrunch.org/resolver/RRID:SCR_004463
9	RSeQC	5.0.1	Alignment quality assessment	SCR_005275	https://scicrunch.org/resolver/RRID:SCR_005275
10	RSEM	1.3.3	Transcript and gene expression quantification	SCR_013027	https://scicrunch.org/resolver/RRID:SCR_013027
11	tximport	1.24.0	Import of transcript abundance estimates	SCR_016752	https://scicrunch.org/resolver/RRID:SCR_016752
12	DESeq2	1.36.0	Differential expression analysis	SCR_015687	https://scicrunch.org/resolver/RRID:SCR_015687
13	Bowtie 2	2.5.0	Read alignment to UCSC hg38	SCR_016368	https://scicrunch.org/resolver/RRID:SCR_016368
14	SAMtools	1.16.1	Alignment processing and filtering	SCR_002105	https://scicrunch.org/resolver/RRID:SCR_002105
15	Picard MarkDuplicates	2.27.4	Removal/marking of PCR duplicates	SCR_006525	https://scicrunch.org/resolver/RRID:SCR_006525
16	phantompeakqualtools	v2.0	ChIP-seq cross-correlation quality assessment	SCR_005331	https://scicrunch.org/resolver/RRID:SCR_005331
17	MACS2	2.2.7.1	Peak calling for ChIP-seq and ATAC-seq	SCR_013291	https://scicrunch.org/resolver/RRID:SCR_013291
18	deepTools	3.5.1	Signal matrices, heatmaps and genomic profiles	SCR_016366	https://scicrunch.org/resolver/RRID:SCR_016366
19	Integrative Genomics Viewer (IGV)	2.19.5	Inspection and visualization of genomic tracks	SCR_011793	https://scicrunch.org/resolver/RRID:SCR_011793
20	ggplot2	3.4.4	Statistical graphics	SCR_014601	https://scicrunch.org/resolver/RRID:SCR_014601
